# Dispensing with unnecessary assumptions in population genetics analysis

**DOI:** 10.1101/2022.09.12.507656

**Authors:** Olivier Labayle Pabet, Kelsey Tetley-Campbell, Mark J. van der Laan, Chris P. Ponting, Sjoerd Viktor Beentjes, Ava Khamseh

**Author notes:** For correspondence (AK); (SVB). These authors contributed equally to this work (Sjoerd Viktor Beentjes, Ava Khamseh).

## Abstract

Parametric assumptions in population genetics analysis – including linearity, sources of population stratification and additivity of variance as part of a Gaussian noise – are often made, yet their (approximate) validity depends on variant and traits of interest, as well as genetic ancestry and population dependence structure of the sample cohort. We present a unified statistical workflow, called TarGene, for targeted estimation of effect sizes, as well as two-point and higher-order epistatic interactions of genomic variants on polygenic traits, which dispenses with these unnecessary assumptions. Our approach is founded on Targeted Learning, a framework for estimation that integrates mathematical statistics, machine learning and causal inference. TarGene maximises power whilst simultaneously maximising control over false discoveries by: (i) guaranteeing optimal bias-variance trade-off, (ii) taking into account potential covariate non-linearities, sources of population stratification and dependence structure, and (iii) detecting genetic non-linearities. The necessity of this model-independent approach is demonstrated via extensive simulations. We validate the effectiveness of our method by reproducing previously verified effect sizes on UK Biobank data, whilst simultaneously discovering non-linear effect sizes of additional allelic copies on trait or disease, in a PheWAS study involving 781 traits. Specifically, we demonstrate genetic non-linearity at the FTO locus is significant for 54 traits in this study. We further find three pairs of epistatic loci associated with skin color that have been previously reported to be associated with hair color. Finally, we illustrate how TarGene can be used to investigate higher-order interactions using three variants linked to the vitamin D receptor complex. TarGene provides a platform for comparative analyses across biobanks, or integration of multiple biobanks and heterogeneous populations to simultaneously increase power and control for type I errors, whilst taking into account population stratification and complex dependence structures.
