## Supplementary_Table_2 for "Dispensing with unnecessary assumptions in population genetics analysis"

DESCRIPTION	PVALUE	ADJUSTEDPVAL
E66 Obesity	0.00833	0.00958
G40-G47 Episodic and paroxysmal disorders	0.0404	0.0412
I72 Other aneurysm	0.00277	0.00348
Non-oily fish intake	0.0103	0.0115
Comparative body size at age 10	2.5e-14	1.35e-12
Whole body fat mass	1.09e-9	6.55e-9
Trunk predicted mass	3.28e-5	5.54e-5
Trunk fat-free mass	4.35e-5	6.91e-5
Trunk fat mass	7.07e-9	2.39e-8
Trunk fat percentage	1.8e-6	3.6e-6
Body fat percentage	8.45e-7	1.82e-6
Arm predicted mass (left)	1.7e-7	4.18e-7
Arm fat-free mass (left)	2.42e-7	5.67e-7
Arm fat mass (left)	1.15e-10	2.15e-9
Arm fat percentage (left)	2.75e-8	7.97e-8
Arm predicted mass (right)	2.23e-6	4.29e-6
Arm fat-free mass (right)	1.25e-6	2.6e-6
Arm fat mass (right)	1.19e-10	2.15e-9
Arm fat percentage (right)	2.64e-8	7.97e-8
Leg predicted mass (left)	5.49e-9	1.98e-8
Leg fat-free mass (left)	5.36e-9	1.98e-8
Leg fat mass (left)	4.05e-9	1.82e-8
Leg fat percentage (left)	3.58e-5	5.87e-5
Impedance of arm (right)	0.00157	0.00212
Leg predicted mass (right)	6.1e-10	4.12e-9
Leg fat-free mass (right)	5.87e-10	4.12e-9
Impedance of whole body	1.19e-5	2.08e-5
Whole body fat-free mass	3.22e-7	7.25e-7
Leg fat mass (right)	5.49e-9	1.98e-8
Impedance of arm (left)	0.00182	0.00234
Leg fat percentage (right)	0.00035	0.00054
Impedance of leg (left)	4.83e-8	1.3e-7
Impedance of leg (right)	2.59e-10	2.79e-9
Basal metabolic rate	2.8e-8	7.97e-8
Body mass index (BMI)	1.86e-10	2.51e-9
Whole body water mass	7.42e-8	1.91e-7
Weight	4.42e-10	3.97e-9
Waist circumference / Hip circumference	0.000367	0.00055
Hip circumference	3.18e-9	1.56e-8
Waist circumference	1.23e-9	6.65e-9
L03 Cellulitis	0.000915	0.00127
eye/eyelid problem	0.00181	0.00234
peripheral vascular disease	0.000447	0.000652
Fresh fruit intake	0.000504	0.000717
Number of treatments/medications taken	0.0394	0.0409
L53 Other erythematous conditions	9.81e-6	1.77e-5
O04 Medical abortion	0.00426	0.00523
L85 Other epidermal thickening	0.00562	0.0066
J96 Respiratory failure, not elsewhere classified	0.0416	0.0416
E65-E68 Obesity and other hyperalimentation	0.0105	0.0115
H36 Retinal disorders in diseases classified elsewhere	0.00473	0.00567
L50-L54 Urticaria and erythema	3.1e-6	5.77e-6
N00-N08 Glomerular diseases	0.0197	0.0208
C56 Malignant neoplasm of ovary	0.0181	0.0196
