## Supplementary_Table_3 for "Dispensing with unnecessary assumptions in population genetics analysis"

PHENOTYPE	PHENOTYPE_TYPE	QUERYNAME	INITIAL_ESTIMATE	ESTIMATE	STDERR	PVAL	LWB	UPB	SIEVE_STDERR	SIEVE_PVAL	SIEVE_LWB	SIEVE_UPB	SNP_1	SNP_2
selfReported_n_1248	BINARY	MAJOR_MAJOR_TO_MAJOR_MINOR	-8.26620110485412e-5	-0.0008503636954069988	0.0018877414145343106	0.6523743228671642	-0.004550268880018951	0.002849541489204953					rs1110400	rs56144975
1717-0.0	CONTINUOUS	MAJOR_MAJOR_TO_MAJOR_MINOR	0.02412119544824959	0.019661069490699873	0.014249744217917202	0.167663958502869	-0.008267915965325771	0.04759005494672552					rs1110400	rs56144975
selfReported_n_1248	BINARY	MAJOR_MAJOR_TO_MAJOR_MINOR	7.813476673314237e-5	0.0011322355056428215	0.0006444827849847618	0.07894974916820087	-0.00013092754158338543	0.0023953985528690283					rs1129038	rs1805005
1717-0.0	CONTINUOUS	MAJOR_MAJOR_TO_MAJOR_MINOR	-0.0014879229112032264	-0.00017734965387726195	0.0044605412581759435	0.9682847284961449	-0.008919849871457105	0.008565150563702582					rs1129038	rs1805005
selfReported_n_1248	BINARY	MAJOR_MAJOR_TO_MAJOR_MINOR	-2.4434159976756935e-6	4.704003065310319e-6	0.0007027143232186569	0.9946589627317186	-0.0013725907618636986	0.0013819987679943191					rs1129038	rs1805008
1717-0.0	CONTINUOUS	MAJOR_MAJOR_TO_MAJOR_MINOR	-0.033617850685968176	-0.02691975021603214	0.00481012792112948	2.1875658641482165e-8	-0.03634742770247646	-0.017492072729587818	0.004826401360332966	2.438555407696141e-8	-0.036379323057219894	-0.017460177374844385	rs1129038	rs1805008
selfReported_n_1248	BINARY	MAJOR_MAJOR_TO_MAJOR_MINOR	7.678798718523052e-5	0.0011178268953142704	0.0015707796064233178	0.4766887969451779	-0.001960844560925439	0.00419649835155398					rs117119427	rs1805009
1717-0.0	CONTINUOUS	MAJOR_MAJOR_TO_MAJOR_MINOR	0.05707070332796113	0.04780814207521253	0.010421182609621726	4.483861804171538e-6	0.027382999484038776	0.06823328466638628	0.010430244728922844	4.570229883614266e-6	0.02736523805658498	0.06825104609384008	rs117119427	rs1805009
selfReported_n_1248	BINARY	MAJOR_MAJOR_TO_MAJOR_MINOR	2.2846780935182583e-5	0.00030365148232025236	0.0006402284744117224	0.6352958843704097	-0.0009511732694037493	0.001558476234044254					rs1270054	rs1805005
1717-0.0	CONTINUOUS	MAJOR_MAJOR_TO_MAJOR_MINOR	0.00019728941408418265	0.0013155269565989726	0.004477176084998907	0.7688880986280694	-0.0074595769224429405	0.010090630835640886					rs1270054	rs1805005
selfReported_n_1248	BINARY	MAJOR_MAJOR_TO_MAJOR_MINOR	6.395227431572069e-5	0.0010195671965033144	0.0006981988009880868	0.14421256531686177	-0.0003488773074823868	0.0023880117004890155					rs1805007	rs6088372
1717-0.0	CONTINUOUS	MAJOR_MAJOR_TO_MAJOR_MINOR	0.030284607451281725	0.02330644512740182	0.004640817270991168	5.11212203229451e-7	0.014210610417427653	0.03240227983737599	0.004672804847359657	6.110936311830237e-7	0.01414791591979269	0.03246497433501095	rs1805007	rs6088372
